# Elastogenesis by adventitial progenitors acquiring a smooth muscle cell phenotype following aortic dissection

**DOI:** 10.64898/2026.06.11.731783

**Authors:** Sohei Ito, Preet Patel, Taishi Inoue, Ruizhi Wang, Yuriko Katsumata, Hong S. Lu, Kenji Okada, Alan Daugherty, Hisashi Sawada

## Abstract

Following aortic dissection (AD), there is a sustained risk of vascular complications, progressive false lumen aneurysm formation, and rupture. However, no effective therapy exists to prevent these complications, highlighting the need to elucidate the pathophysiology following AD. Elastic fibers are crucial for maintaining aortic wall integrity but are thought to have limited regenerative capacity once disrupted during AD. This study defined that elastic fibers were newly generated in the false lumen wall following AD in humans and mice. In human ADs, new elastic fibers were observed in the false lumen wall 6 months after onset. In mice with descending AD induced by β-aminopropionitrile (BAPN), elastin mRNA was markedly upregulated in the chronic phase following AD, accompanied by elastic fiber formation. These fibers coincided with smooth muscle cell (SMC) markers within the false lumen wall. Of note, lineage tracing studies demonstrated that these cells were not derived from resident SMCs but adventitial progenitor cells. In vitro experiments further demonstrated that adventitial progenitor cells produced elastic fibers while expressing SMC markers. Collectively, these findings suggest that adventitial progenitor cells differentiate into elastogenic SMC-like cells, contributing to false lumen remodeling through de novo elastic fiber formation following AD.
