## Supplemental Excel File for Data for "Elastogenesis by adventitial progenitors acquiring a smooth muscle cell phenotype following aortic dissection"

### Sheet: Fig 2A
Group	Day	Event
Vehicle	7	0
Vehicle	7	0
Vehicle	7	0
Vehicle	7	0
Vehicle	7	0
Vehicle	7	0
Vehicle	28	0
Vehicle	28	0
Vehicle	28	0
Vehicle	28	0
Vehicle	28	0
Vehicle	28	0
Vehicle	28	0
Vehicle	28	0
Vehicle	28	0
Vehicle	28	0
Vehicle	28	0
Vehicle	28	0
Vehicle	28	0
Vehicle	28	0
Vehicle	28	0
Vehicle	56	0
Vehicle	56	0
Vehicle	56	0
Vehicle	56	0
Vehicle	56	0
Vehicle	56	0
Vehicle	56	0
Vehicle	84	0
Vehicle	84	0
Vehicle	84	0
Vehicle	84	0
Vehicle	84	0
Vehicle	84	0
Vehicle	84	0
Vehicle	84	0
Vehicle	86	0
Vehicle	86	0
Vehicle	86	0
Vehicle	86	0
Vehicle	86	0
Vehicle	86	0
Vehicle	86	0
Vehicle	86	0
Vehicle	86	0
Vehicle	86	0
BAPN	7	0
BAPN	7	0
BAPN	7	0
BAPN	7	0
BAPN	7	0
BAPN	7	0
BAPN	7	0
BAPN	7	0
BAPN	11	1
BAPN	12	1
BAPN	12	1
BAPN	13	1
BAPN	13	1
BAPN	13	1
BAPN	14	1
BAPN	15	1
BAPN	15	1
BAPN	15	1
BAPN	15	1
BAPN	16	1
BAPN	16	1
BAPN	17	1
BAPN	17	1
BAPN	17	1
BAPN	17	1
BAPN	17	1
BAPN	17	1
BAPN	17	1
BAPN	17	1
BAPN	18	1
BAPN	18	1
BAPN	19	1
BAPN	19	1
BAPN	21	1
BAPN	21	1
BAPN	21	1
BAPN	22	1
BAPN	22	1
BAPN	22	1
BAPN	22	1
BAPN	22	1
BAPN	23	1
BAPN	23	1
BAPN	23	1
BAPN	23	1
BAPN	24	1
BAPN	24	1
BAPN	25	1
BAPN	25	1
BAPN	25	1
BAPN	26	1
BAPN	26	1
BAPN	26	1
BAPN	26	1
BAPN	27	1
BAPN	27	1
BAPN	28	0
BAPN	28	0
BAPN	28	0
BAPN	28	0
BAPN	28	0
BAPN	28	0
BAPN	28	0
BAPN	28	0
BAPN	28	0
BAPN	28	0
BAPN	28	0
BAPN	28	0
BAPN	28	0
BAPN	28	0
BAPN	28	0
BAPN	28	0
BAPN	28	0
BAPN	28	0
BAPN	28	0
BAPN	28	0
BAPN	28	0
BAPN	28	0
BAPN	28	0
BAPN	28	0
BAPN	28	0
BAPN	28	0
BAPN	28	0
BAPN	28	0
BAPN	28	0
BAPN	28	0
BAPN	28	0
BAPN	28	0
BAPN	28	0
BAPN	28	0
BAPN	28	0
BAPN	28	0
BAPN	28	0
BAPN	28	0
BAPN	28	0
BAPN	28	0
BAPN	28	0
BAPN	28	0
BAPN	28	0
BAPN	28	0
BAPN	28	0
BAPN	28	0
BAPN	28	0
BAPN	28	0
BAPN	28	0
BAPN	28	0
BAPN	30	1
BAPN	31	1
BAPN	31	1
BAPN	31	1
BAPN	31	1
BAPN	31	1
BAPN	32	1
BAPN	32	1
BAPN	33	1
BAPN	33	0
BAPN	34	1
BAPN	34	1
BAPN	34	1
BAPN	34	1
BAPN	36	1
BAPN	36	1
BAPN	36	1
BAPN	37	1
BAPN	37	1
BAPN	38	1
BAPN	41	1
BAPN	43	1
BAPN	44	1
BAPN	45	1
BAPN	47	1
BAPN	48	1
BAPN	56	0
BAPN	56	0
BAPN	56	0
BAPN	56	0
BAPN	56	0
BAPN	56	0
BAPN	56	0
BAPN	56	0
BAPN	56	0
BAPN	83	1
BAPN	84	0
BAPN	84	0
BAPN	84	0
BAPN	84	0
BAPN	84	0
BAPN	84	0
BAPN	84	0
BAPN	84	0
BAPN	86	0
BAPN	86	0
BAPN	86	0
BAPN	86	0
BAPN	86	0
BAPN	86	0
BAPN	86	0
BAPN	86	0
BAPN	86	0
BAPN	86	0
BAPN	86	0
BAPN	86	0
BAPN	86	0
BAPN	86	0
BAPN	86	0
BAPN	86	0
BAPN	86	0
BAPN	86	0

### Sheet: Fig2 F
Group	Relative Eln mRNA
Ctrl Pre	0.907366
Ctrl Pre	0.915073
Ctrl Pre	0.937997
Ctrl Pre	1.01493
Ctrl Pre	1.07828
Ctrl Pre	1.17326
BAPN Pre	0.498601
BAPN Pre	0.606466
BAPN Pre	0.711019
BAPN Pre	0.761166
BAPN Pre	0.938524
BAPN Pre	0.98166
BAPN Pre	1.22822
BAPN Pre	1.34938
Ctrl Acute	0.664165
Ctrl Acute	0.831445
Ctrl Acute	0.914703
Ctrl Acute	0.987754
Ctrl Acute	1.1734
Ctrl Acute	1.18505
Ctrl Acute	1.44137
AD Acute	0.138148
AD Acute	0.260218
AD Acute	0.288946
AD Acute	0.35109
AD Acute	0.42025
AD Acute	0.666536
AD Acute	0.832247
AD Acute	0.8443
AD Acute	0.976466
AD Acute	1.33024
Ctrl Chronic	0.664679
Ctrl Chronic	0.669078
Ctrl Chronic	0.76572
Ctrl Chronic	0.793204
Ctrl Chronic	0.893105
Ctrl Chronic	0.902648
Ctrl Chronic	1.01345
Ctrl Chronic	1.06845
Ctrl Chronic	1.08025
Ctrl Chronic	1.1072
Ctrl Chronic	1.16219
Ctrl Chronic	1.21392
Ctrl Chronic	1.22246
Ctrl Chronic	1.36268
Ctrl Chronic	1.50882
AD Acute	1.30577
AD Acute	2.07621
AD Acute	2.28313
AD Acute	2.40167
AD Acute	2.46176
AD Acute	2.95357
AD Acute	3.58927
AD Acute	3.65318
AD Acute	4.8406
AD Acute	5.09042
AD Acute	5.09908
AD Acute	10.2775

### Sheet: Fig2 G
Group	Relative Eln pre-mRNA
Ctrl Pre	0.241134
Ctrl Pre	0.418167
Ctrl Pre	1.36325
Ctrl Pre	1.60949
Ctrl Pre	1.64733
Ctrl Pre	2.74378
BAPN Pre	0.813858
BAPN Pre	0.929292
BAPN Pre	0.943743
BAPN Pre	1.04079
BAPN Pre	1.18096
BAPN Pre	1.22027
BAPN Pre	2.26642
BAPN Pre	2.61483
Ctrl Acute	0.426786
Ctrl Acute	0.876552
Ctrl Acute	0.976441
Ctrl Acute	1.23722
Ctrl Acute	1.2558
Ctrl Acute	1.29557
Ctrl Acute	1.36
AD Acute	0.148302
AD Acute	0.198108
AD Acute	0.473151
AD Acute	0.493896
AD Acute	0.516672
AD Acute	0.526951
AD Acute	0.596239
AD Acute	0.766784
AD Acute	0.818088
AD Acute	1.07548
Ctrl Chronic	0.35522
Ctrl Chronic	0.380083
Ctrl Chronic	0.635904
Ctrl Chronic	0.832448
Ctrl Chronic	0.930954
Ctrl Chronic	0.933238
Ctrl Chronic	0.933557
Ctrl Chronic	0.969113
Ctrl Chronic	1.06415
Ctrl Chronic	1.1337
Ctrl Chronic	1.47562
Ctrl Chronic	1.52223
Ctrl Chronic	1.54356
Ctrl Chronic	1.85537
Ctrl Chronic	2.29365
AD Acute	1.6648
AD Acute	2.03111
AD Acute	2.09853
AD Acute	2.18265
AD Acute	2.52356
AD Acute	2.67032
AD Acute	3.5592
AD Acute	4.28262
AD Acute	4.40788
AD Acute	4.47311
AD Acute	6.41939
AD Acute	10.3991

### Sheet: Fig3 D
Group	# of Layers	Interval (µm)	Width (µm)
Native Fibers	5	10.0807	2.38878
Native Fibers	5	23.745	2.50933
Native Fibers	5.33333	25.0017	2.61256
Native Fibers	5.66667	27.485	3.06639
De Novo Fibers	17.6667	2.83654	1.43887
De Novo Fibers	19	3.01912	1.6587
De Novo Fibers	30	4.90581	1.84787
De Novo Fibers	36.6667	5.01165	2.0003

### Sheet: Fig4 A
Group	Stiffness (β-index)
Pre Control #1	3.71188
Pre Control #2	4.16559
Pre Control #3	2.99446
Pre Control #4	3.11923
Pre AD #1	4.055
Pre AD #2	No data
Pre AD #3	19.2613
Pre AD #4	2.50456
Acute Control #1	3.58192
Acute Control #2	5.17012
Acute Control #3	2.86553
Acute Control #4	3.35213
Acute AD #1	14.4358
Acute AD #2	13.1498
Acute AD #3	14.7718
Acute AD #4	11.0837
Chronic Control #1	4.4605
Chronic Control #2	3.34538
Chronic Control #3	2.93987
Chronic Control #4	4.055
Chronic AD #1	22.5921
Chronic AD #2	17.3689
Chronic AD #3	32.0345
Chronic AD #4	21.7618

### Sheet: Fig4 C
Group	Stored Energy (kPa)	Axial Stiffness (Mpa)	Circ. Stiffness (MPa)	Distensibility (mmHg)
Control	29.372	0.934175	0.829359	0.00198789
Control	30.0837	0.945156	1.01573	0.00232749
Control	39.326	1.25911	1.10639	0.00239078
Control	44.4221	1.63314	1.22196	0.00249823
Chronic AD	3.44068	0.24162	1.44389	0.000273192
Chronic AD	6.98721	0.262914	1.51634	0.000471545
Chronic AD	8.16138	0.364796	2.20727	0.000514508

### Sheet: Fig4 D
Group	Diameter (µm) 10 mmHg	Diameter (µm) 20 mmHg	Diameter (µm) 30 mmHg	Diameter (µm) 40 mmHg	Diameter (µm) 50 mmHg	Diameter (µm) 60 mmHg	Diameter (µm) 70 mmHg	Diameter (µm) 80 mmHg	Diameter (µm) 90 mmHg	Diameter (µm) 100 mmHg	Diameter (µm) 110 mmHg	Diameter (µm) 120 mmHg	Diameter (µm) 130 mmHg	Diameter (µm) 140 mmHg		Group	ΔAoD (µm)	Stiffness (β-index)
Control	798.132	866.416	952.539	1044.72	1128.83	1199.03	1256.01	1302.38	1340.63	1372.7	1400.02	1423.63	1444.29	1462.57		Control	90.0107	4.05746
Control	835.967	909.198	992.985	1077.67	1155.87	1224.24	1282.21	1330.65	1371.03	1404.85	1433.45	1457.91	1479.05	1497.54		Control	121.254	4.23985
Control	739.749	800.173	870.184	940.186	1002.54	1054.68	1097.24	1131.94	1160.51	1184.36	1204.57	1221.95	1237.07	1250.38		Control	124.592	4.35514
Control	800.832	864.112	937.913	1013.7	1084.52	1147.14	1200.99	1246.73	1285.51	1318.52	1346.83	1371.32	1392.7	1411.55		Control	127.253	5.09911
Chronic AD	1965.71	2084.66	2173.84	2237.36	2284.28	2320.59	2349.72	2373.43	2391.91	2404.65	2413.03	2418.29	2422.42	2425.19		Chronic AD	30.2819	19.6994
Chronic AD	2447.18	2563.04	2645.56	2693.44	2723.38	2743.95	2759.13	2770.96	2780.56	2788.53	2795.34	2801.24	2806.46	2811.1		Chronic AD	44.8579	21.4884
Chronic AD	3045.72	3330.91	3520.44	3650.01	3743.24	3811.89	3862.51	3899.88	3927.87	3949.42	3966.35	3980.18	3991.65	4001.43		Chronic AD	80.3007	37.1032

### Sheet: Fig9 B
Group	Relative Acta2 mRNA	Relative Myh11 mRNA	Relative Eln mRNA
Day 1	0.840961	Not detected	0.607423
Day 1	0.996018	Not detected	0.876332
Day 1	1.03002	Not detected	0.983125
Day 1	1.15908	Not detected	1.91087
Day 4	2.71107	0.648537	0.158529
Day 4	2.76997	0.740454	0.188616
Day 4	3.01816	1.42612	0.290511
Day 4	4.18167	1.4602	0.463329
Day 7	10.1747	13.4274	1.13666
Day 7	10.6329	18.7917	1.55058
Day 7	12.4442	19.5216	2.14832
Day 7	16.334	26.2973	3.03155
Day 14	11.5048	32.6089	3.09496
Day 14	16.7128	44.9711	5.40042
Day 14	19.489	47.9772	5.84885
Day 14	23.1343	76.3009	8.18755

### Sheet: Sup Fig1
Group	Relative Fbn1 mRNA	Relative Fbln5 mRNA	Relative Emillin1 mRNA	Relative Lox mRNA	Relative Loxl1 mRNA	Relative Loxl2 mRNA
Ctrl Pre	0.949341	0.923582	0.924134	0.851932	0.801523	0.801523
Ctrl Pre	0.964021	0.942925	0.939646	0.981712	0.897301	0.897301
Ctrl Pre	0.971936	0.96063	0.954105	1.00479	0.971894	0.971894
Ctrl Pre	0.990488	1.01703	0.998561	1.0419	1.02339	1.02339
Ctrl Pre	1.03101	1.04914	1.00927	1.05505	1.17832	1.17832
Ctrl Pre	1.10089	1.12027	1.19763	1.08252	1.18638	1.18638
BAPN Pre	0.837393	0.886228	0.750699	0.735925	0.926102	0.926102
BAPN Pre	0.839012	0.912536	0.930561	0.777578	1.12262	1.12262
BAPN Pre	0.982577	0.913496	0.995254	0.966832	1.1945	1.1945
BAPN Pre	1.00889	0.985517	1.06738	1.04899	1.21165	1.21165
BAPN Pre	1.05322	1.04052	1.08622	1.06162	1.26029	1.26029
BAPN Pre	1.12091	1.11993	1.17445	1.1448	1.34581	1.34581
BAPN Pre	1.16835	1.15395	1.30968	1.31186	1.49821	1.49821
BAPN Pre	1.46727	1.40175	1.33058	1.33637	1.65144	1.65144
Ctrl Acute	0.853666	0.874616	0.859555	0.682358	0.770354	0.838179
Ctrl Acute	0.901109	0.896315	0.924388	0.852125	0.88505	0.882068
Ctrl Acute	0.954344	0.9371	0.93578	0.952856	0.885833	0.901235
Ctrl Acute	0.980095	0.978266	0.973129	1.02653	0.919878	0.963344
Ctrl Acute	0.993085	1.07325	1.04465	1.17923	1.01144	0.96413
Ctrl Acute	1.13569	1.1238	1.14219	1.19042	1.09197	1.05638
Ctrl Acute	1.2323	1.15369	1.15829	1.25252	1.62972	1.52963
AD Acute	0.163273	0.0826941	0.175098	0.0863281	0.0814166	0.451983
AD Acute	0.214742	0.106567	0.319346	0.191185	0.206234	0.471748
AD Acute	0.382019	0.165822	0.537214	0.442809	0.360175	0.67149
AD Acute	0.394839	0.354816	0.550782	0.449821	0.367161	0.817533
AD Acute	0.467863	0.354943	0.570079	0.490844	0.507759	0.820166
AD Acute	0.60662	0.360547	0.731514	0.60337	0.659081	0.978286
AD Acute	0.805619	0.414084	0.873185	0.703963	0.928501	1.35934
AD Acute	0.84334	0.515022	0.875196	0.992405	0.935763	2.83837
AD Acute	1.95243	0.739688	2.04237	1.39249	1.02092	8.94518
AD Acute	4.47413	1.04439	3.48614	1.4236	1.05711	11.8691
Ctrl Chronic	0.649477	0.516524	0.698836	0.751756	0.422884	0.740441
Ctrl Chronic	0.811116	0.760929	0.818616	0.76112	0.432111	0.770502
Ctrl Chronic	0.819803	0.863581	0.824098	0.79625	0.700419	0.792879
Ctrl Chronic	0.908764	0.930568	0.835797	0.877586	0.825465	0.823522
Ctrl Chronic	0.932928	0.939945	0.861708	0.920086	0.843366	0.823782
Ctrl Chronic	0.984676	0.971899	0.911496	0.942104	0.846221	0.828269
Ctrl Chronic	0.996451	0.977433	0.949927	0.943179	0.866796	0.850169
Ctrl Chronic	1.02654	0.996075	0.952156	0.961192	0.911614	0.888208
Ctrl Chronic	1.05244	1.03361	1.0445	1.02463	1.18169	0.969425
Ctrl Chronic	1.05268	1.08452	1.12163	1.07581	1.26644	1.00057
Ctrl Chronic	1.0863	1.16092	1.20624	1.11582	1.47587	1.10532
Ctrl Chronic	1.14197	1.19004	1.2098	1.18115	1.55991	1.15936
Ctrl Chronic	1.2031	1.21204	1.2225	1.27762	1.65111	1.58242
Ctrl Chronic	1.22442	1.33985	1.22334	1.29437	1.71281	1.62275
Ctrl Chronic	1.33934	1.4154	1.39716	1.32476	1.72258	1.63233
AD Acute	1.18991	0.578332	0.786893	1.65211	1.56284	2.64357
AD Acute	1.33219	1.46477	0.97721	2.14239	2.63624	2.79046
AD Acute	1.3524	1.64471	0.999012	2.2217	3.06455	3.01182
AD Acute	1.38643	1.7719	1.12162	2.32934	3.51814	4.05641
AD Acute	1.47943	1.91549	1.12509	2.35678	3.94828	4.56629
AD Acute	1.48076	1.93329	1.23976	2.38238	4.2922	5.50361
AD Acute	1.49605	1.95803	1.31727	2.54722	4.4756	5.85609
AD Acute	1.63552	2.21322	1.48858	2.8054	5.04961	6.14713
AD Acute	1.86164	2.46935	1.51887	3.11672	5.23862	7.62719
AD Acute	2.06547	2.53656	2.2056	3.32884	6.27314	7.6295
AD Acute	2.09667	4.18132	2.37177	3.86471	7.26742	7.91276
AD Acute	4.36398	5.31171	2.67984	4.26529	9.11843	8.62474
